# Distinct patterns of genetic variation at low-recombining genomic regions represent haplotype structure

**DOI:** 10.1101/2021.12.22.473882

**Authors:** Jun Ishigohoka, Karen Bascón-Cardozo, Andrea Bours, Janina Fuß, Arang Rhie, Jacquelyn Mountcastle, Bettina Haase, William Chow, Joanna Collins, Kerstin Howe, Marcela Uliano-Silva, Olivier Fedrigo, Erich D. Jarvis, Javier Pérez-Tris, Juan Carlos Illera, Miriam Liedvogel

**Affiliations:** Max Planck Institute for Evolutionary Biology, Plön, Germany; Institute of Clinical Molecular Biology (IKMB), Kiel University, Kiel, Germany; Genome Informatics Section, Computational and Statistical Genomics Branch, National Human Genome Research Institute, National Institutes of Health, Bethesda, MD, USA; The Vertebrate Genome Lab, Rockefeller University, New York, NY, USA; Wellcome Sanger Institute, Cambridge, UK; Laboratory of Neurogenetics of Language, Rockefeller University, New York, NY, USA; The Howards Hughes Medical Institute, Chevy Chase, MD, USA; Department of Biodiversity, Ecology and Evolution, Complutense University of Madrid, Madrid, Spain; Biodiversity Research Institute (CSIC-Oviedo University-Principality of Asturias), Oviedo University, Mieres, Spain; Institute of Avian Research, Wilhelmshaven, Germany

**Author notes:** Correspondence: Jun Ishigohoka < >, Miriam Liedvogel < >.

## Abstract

Genetic variation of the entire genome represents population structure, yet individual loci can show distinct patterns. Such deviations identified through genome scans have often been attributed to effects of selection instead of randomness. This interpretation assumes that long enough genomic intervals average out randomness in underlying genealogies, which represent local genetic ancestries. However, an alternative explanation to distinct patterns has not been fully addressed: too few genealogies to average out the effect of randomness. Specifically, distinct patterns of genetic variation may be due to reduced local recombination rate, which reduces the number of genealogies in a genomic window. Here, we associate distinct patterns of local genetic variation with reduced recombination rates in a songbird, the Eurasian blackcap (*Sylvia atricapilla*), using genome sequences and recombination maps. We find that distinct patterns of local genetic variation reflect haplotype structure at low-recombining regions either shared in most populations or found only in a few populations. At the former species-wide low-recombining regions, genetic variation depicts conspicuous haplotypes segregating in multiple populations. At the latter population-specific low-recombining regions, genetic variation represents variance among cryptic haplotypes within the low-recombining populations. With simulations, we confirm that these distinct patterns of haplotype structure evolve due to reduced recombination rate, on which the effects of selection can be overlaid. Our results highlight that distinct patterns of genetic variation can emerge through evolution of reduced local recombination rate. Recombination landscape as an evolvable trait therefore plays an important role determining the heterogeneous distribution of genetic variation along the genome.
