## Supplementary table 1 for "Distinct patterns of genetic variation at low-recombining genomic regions represent haplotype structure"

### Sheet: supplementary_table_1_samples
ID	species	ID_in_Delmore_2020_eLife	sex	location	site	siteinfo	catcher.provider	population	migration_distance	migration_orientation	land	Illumina.platform	number.of.times.sequenced	extraction	sequencing	Coverage	Depth	note
A257302	blackcap	NA	M	Azores	Sao Miguel	NA	Olof Hellgren/Staffan Bensch	Azores_resident	resident	resident	island	HiSeq 4000	1	MPI-EB	IKMB	0.9717	20.1968	NA
A257306	blackcap	NA	M	Azores	Sao Miguel	NA	Olof Hellgren/Staffan Bensch	Azores_resident	resident	resident	island	NextSeq 500	2	MPI-EB	MPI-EB	0.9661	9.4927	NA
A257311	blackcap	NA	M	Azores	Sao Miguel	NA	Olof Hellgren/Staffan Bensch	Azores_resident	resident	resident	island	HiSeq 4000	1	MPI-EB	IKMB	0.9683	12.6102	NA
A257358	blackcap	NA	M	Azores	Sao Miguel	NA	Olof Hellgren/Staffan Bensch	Azores_resident	resident	resident	island	NextSeq 500	3	MPI-EB	MPI-EB	0.9726	33.5723	NA
A257374	blackcap	NA	M	Azores	Sao Miguel	NA	Olof Hellgren/Staffan Bensch	Azores_resident	resident	resident	island	HiSeq 4000	1	MPI-EB	IKMB	0.9705	13.6923	NA
A270577	blackcap	A270577	M	Azores	Terceira	Malha Verde	Juan Carlos Illera	Azores_resident	resident	resident	island	NextSeq 500	1	MPI-EB	MPI-EB	0.9718	23.3741	sampled on island, juveniles (EURING 3)
A270584	blackcap	A270584	M	Azores	Terceira	Malha Verde	Juan Carlos Illera	Azores_resident	resident	resident	island	NextSeq 500	1	MPI-EB	MPI-EB	0.9716	24.629	sampled on island, juveniles (EURING 3)
A270589	blackcap	A270589	M	Azores	Terceira	Malha Verde	Juan Carlos Illera	Azores_resident	resident	resident	island	NextSeq 500	1	MPI-EB	MPI-EB	0.9707	23.4887	sampled on island, juveniles (EURING 3)
A270590	blackcap	NA	M	Azores	Terceira	NA	Juan Carlos Illera	Azores_resident	resident	resident	island	HiSeq 4000	1	MPI-EB	IKMB	0.9678	10.8655	NA
A270591	blackcap	A270591	M	Azores	Terceira	Malha Verde	Juan Carlos Illera	Azores_resident	resident	resident	island	NextSeq 500	1	MPI-EB	MPI-EB	0.971	22.1593	sampled on island, juveniles (EURING 3)
A270592	blackcap	NA	M	Azores	Terceira	NA	Juan Carlos Illera	Azores_resident	resident	resident	island	NextSeq 500	2	MPI-EB	MPI-EB	0.9665	19.5661	NA
A270595	blackcap	NA	M	Azores	Terceira	NA	Juan Carlos Illera	Azores_resident	resident	resident	island	HiSeq 4000	1	MPI-EB	IKMB	0.9692	11.05	NA
A270598	blackcap	A270598	M	Azores	Terceira	Malha Verde	Juan Carlos Illera	Azores_resident	resident	resident	island	NextSeq 500	1	MPI-EB	MPI-EB	0.9712	24.0097	sampled on island, juveniles (EURING 3)
1N23588	blackcap	1N23588	M	Canary	La Palma	Aerogeneradores de Mazo	Juan Carlos Illera	Canary_resident	resident	resident	island	NextSeq 500	2	MPI-EB	MPI-EB	0.9721	31.3476	sampled on island as breeding bird (EURING 4)
1N23590	blackcap	1N23590	M	Canary	La Palma	Aerogeneradores de Mazo	Juan Carlos Illera	Canary_resident	resident	resident	island	NextSeq 500	2	MPI-EB	MPI-EB	0.9718	25.1152	sampled on island as breeding bird (EURING 4)
2L53404	blackcap	NA	M	Canary	La Palma	NA	Juan Carlos Illera	Canary_resident	resident	resident	island	HiSeq 4000	1	MPI-EB	IKMB	0.972	19.1158	NA
2L55168	blackcap	NA	M	Canary	La Palma	NA	Juan Carlos Illera	Canary_resident	resident	resident	island	HiSeq 4000	1	MPI-EB	IKMB	0.9708	14.4867	NA
2L55169	blackcap	NA	M	Canary	La Palma	NA	Juan Carlos Illera	Canary_resident	resident	resident	island	HiSeq 4000	1	MPI-EB	IKMB	0.9704	12.4672	NA
2N96596	blackcap	2N96596	M	Canary	La Palma	Sauceda	Juan Carlos Illera	Canary_resident	resident	resident	island	NextSeq 500	2	MPI-EB	MPI-EB	0.9715	28.5933	sampled on island as fledgling (EURING 3)
2N96600	blackcap	NA	M	Canary	La Palma	NA	Juan Carlos Illera	Canary_resident	resident	resident	island	HiSeq 4000	1	MPI-EB	IKMB	0.9717	17.3212	NA
N968342	blackcap	N968342	M	Canary	La Palma	San JosÌ©	Juan Carlos Illera	Canary_resident	resident	resident	island	NextSeq 500	2	MPI-EB	MPI-EB	0.9723	32.916	sampled on island as breeding bird (EURING 4)
N968350	blackcap	NA	M	Canary	La Palma	NA	Juan Carlos Illera	Canary_resident	resident	resident	island	HiSeq 4000	1	MPI-EB	IKMB	0.9717	17.4633	NA
N968352	blackcap	N968352	M	Canary	La Palma	La Caldereta	Juan Carlos Illera	Canary_resident	resident	resident	island	NextSeq 500	1	MPI-EB	MPI-EB	0.9699	19.6212	sampled on island as breeding bird (EURING 4)
AR52004	blackcap	NA	M	Cape Verde	Brava	NA	Martim Melo	Cape Verde_resident	resident	resident	island	NovaSeq 6000	2	MPI-EB	IKMB	0.9743	41.4455	NA
CAVE13	blackcap	CAVE13	M	Cape Verde	Fogo	Fogo	Juan Carlos Illera	Cape Verde_resident	resident	resident	island	NextSeq 500	1	MPI-EB	MPI-EB	0.9706	22.8863	sampled on island as breeding bird (EURING 4)
CAVE22	blackcap	CAVE22	M	Cape Verde	Santiago	Santiago	Juan Carlos Illera	Cape Verde_resident	resident	resident	island	NextSeq 500	1	MPI-EB	MPI-EB	0.971	25.2323	sampled on island as breeding bird (EURING 4)
CAVE27	blackcap	CAVE27	M	Cape Verde	Santiago	Santiago	Juan Carlos Illera	Cape Verde_resident	resident	resident	island	NextSeq 500	1	MPI-EB	MPI-EB	0.9715	22.398	sampled on island as breeding bird (EURING 4)
CAVE7	blackcap	CAVE7	M	Cape Verde	Santiago	Santiago	Juan Carlos Illera	Cape Verde_resident	resident	resident	island	NextSeq 500	1	MPI-EB	MPI-EB	0.971	19.742	sampled on island as breeding bird (EURING 4)
CAVE8	blackcap	NA	M	Cape Verde	Santiago	NA	Juan Carlos Illera	Cape Verde_resident	resident	resident	island	HiSeq 4000	1	MPI-EB	IKMB	0.9719	19.1106	NA
CAVE9	blackcap	CAVE9	M	Cape Verde	Santiago	Santiago	Juan Carlos Illera	Cape Verde_resident	resident	resident	island	NextSeq 500	1	MPI-EB	MPI-EB	0.9713	20.6169	sampled on island as breeding bird (EURING 4)
FA92862	blackcap	NA	M	Cape Verde	Santo Antao	NA	Martim Melo	Cape Verde_resident	resident	resident	island	NovaSeq 6000	2	MPI-EB	IKMB	0.9739	35.615	NA
FA92863	blackcap	NA	M	Cape Verde	Santo Antao	NA	Martim Melo	Cape Verde_resident	resident	resident	island	NovaSeq 6000	2	MPI-EB	IKMB	0.973	26.5229	NA
A000185	blackcap	NA	M	Cape Verde	Sao Nicolau	NA	Helena Batalha	Cape Verde_resident	resident	resident	island	NovaSeq 6000	2	MPI-EB	IKMB	0.9734	28.9573	NA
FA92867	blackcap	NA	M	Cape Verde	Sao Nicolau	NA	Martim Melo	Cape Verde_resident	resident	resident	island	NovaSeq 6000	2	MPI-EB	IKMB	0.9738	37.5812	NA
UCM001	blackcap	UCM001	M	Austria	Bruck/Leitha, Burgenland	Bruck/Leitha, Burgenland	Javier Pérez-Tris	cont_medlong	med	SE	continent	NextSeq 500	1	MPI-EB	MPI-EB	0.9723	18.2658	population ringing recovery data, sampled as breeding bird (EURING 4)
UCM003	blackcap	UCM003	M	Austria	Bruck/Leitha, Burgenland	Bruck/Leitha, Burgenland	Javier Pérez-Tris	cont_medlong	med	SE	continent	NextSeq 500	1	MPI-EB	MPI-EB	0.9719	26.5554	population ringing recovery data, sampled as breeding bird (EURING 4)
UCM005	blackcap	UCM005	M	Austria	Bruck/Leitha, Burgenland	Bruck/Leitha, Burgenland	Javier Pérez-Tris	cont_medlong	med	SE	continent	NextSeq 500	1	MPI-EB	MPI-EB	0.97	15.9306	population ringing recovery data, sampled as breeding bird (EURING 4)
UCM007	blackcap	UCM007	M	Austria	Bruck/Leitha, Burgenland	Bruck/Leitha, Burgenland	Javier Pérez-Tris	cont_medlong	med	SE	continent	NextSeq 500	2	MPI-EB	MPI-EB	0.9703	15.9386	population ringing recovery data, sampled as breeding bird (EURING 4)
UCM008	blackcap	UCM008	M	Austria	Bruck/Leitha, Burgenland	Bruck/Leitha, Burgenland	Javier Pérez-Tris	cont_medlong	med	SE	continent	NextSeq 500	2	MPI-EB	MPI-EB	0.9625	24.0253	population ringing recovery data, sampled as breeding bird (EURING 4)
UCM009	blackcap	UCM009	M	Austria	Bruck/Leitha, Burgenland	Bruck/Leitha, Burgenland	Javier Pérez-Tris	cont_medlong	med	SE	continent	NextSeq 500	1	MPI-EB	MPI-EB	0.9712	20.0726	population ringing recovery data, sampled as breeding bird (EURING 4)
UCM010	blackcap	UCM010	M	Austria	Bruck/Leitha, Burgenland	Bruck/Leitha, Burgenland	Javier Pérez-Tris	cont_medlong	med	SE	continent	NextSeq 500	1	MPI-EB	MPI-EB	0.9716	19.9788	population ringing recovery data, sampled as breeding bird (EURING 4)
C2L3948	blackcap	8201	F	Austria	Kefermarkt	Kefermarkt	Gernot Segelbacher	cont_medlong	med	SE	continent	NextSeq 500	1	MPI-EB	MPI-EB	0.9836	22.0928	isotope data, Ringed in Kefermarkt, AT Spring 2010; recovered in Hungary Spring 2011
T012753	blackcap	TO12753	M	Austria	Vienna	Vienna	Liedvogel Lab	cont_medlong	med	SE	continent	NextSeq 500	1	MPI-EB	MPI-EB	0.9698	14.5519	population ringing recovery data, sampled as breeding bird (EURING 4)
T012755	blackcap	TO12755	M	Austria	Vienna	Vienna	Liedvogel Lab	cont_medlong	med	SE	continent	NextSeq 500	1	MPI-EB	MPI-EB	0.9687	13.5115	population ringing recovery data, sampled as breeding bird (EURING 4)
T012756	blackcap	TO12756	M	Austria	Vienna	Vienna	Liedvogel Lab	cont_medlong	med	SE	continent	NextSeq 500	1	MPI-EB	MPI-EB	0.9695	14.6589	population ringing recovery data, sampled as breeding bird (EURING 4)
UCM002	blackcap	NA	M	Austria	NA	NA	Javier Pérez-Tris	cont_medlong	med	SE	continent	NextSeq 500	2	MPI-EB	MPI-EB	0.8819	25.4349	NA
UCM004	blackcap	NA	M	Austria	NA	NA	Javier Pérez-Tris	cont_medlong	med	SE	continent	NextSeq 500	2	MPI-EB	MPI-EB	0.9619	28.6325	NA
UCM006	blackcap	NA	M	Austria	NA	NA	Javier Pérez-Tris	cont_medlong	med	SE	continent	NextSeq 500	2	MPI-EB	MPI-EB	0.9639	22.311	NA
UCM063	blackcap	UCM063	M	Belgium	Angre	Angre	Javier Pérez-Tris	cont_medlong	med	SW	continent	NextSeq 500	1	MPI-EB	MPI-EB	0.9712	20.736	population ringing recovery data, sampled as breeding bird (EURING 4)
UCM056	blackcap	UCM056	M	Belgium	Foret de Mormal	Foret de Mormal	Javier Pérez-Tris	cont_medlong	med	SW	continent	NextSeq 500	1	MPI-EB	MPI-EB	0.972	22.3296	population ringing recovery data, sampled as breeding bird (EURING 4)
UCM057	blackcap	UCM057	M	Belgium	Foret de Mormal	Foret de Mormal	Javier Pérez-Tris	cont_medlong	med	SW	continent	NextSeq 500	1	MPI-EB	MPI-EB	0.9715	19.3414	population ringing recovery data, sampled as breeding bird (EURING 4)
UCM059	blackcap	UCM059	M	Belgium	Foret de Mormal	Foret de Mormal	Javier Pérez-Tris	cont_medlong	med	SW	continent	NextSeq 500	1	MPI-EB	MPI-EB	0.9713	19.5074	population ringing recovery data, sampled as breeding bird (EURING 4)
UCM060	blackcap	UCM060	M	Belgium	Foret de Mormal	Foret de Mormal	Javier Pérez-Tris	cont_medlong	med	SW	continent	NextSeq 500	1	MPI-EB	MPI-EB	0.9711	20.9402	population ringing recovery data, sampled as breeding bird (EURING 4)
UCM051	blackcap	UCM051	M	Belgium	Meaurain	Meaurain	Javier Pérez-Tris	cont_medlong	med	SW	continent	NextSeq 500	1	MPI-EB	MPI-EB	0.9704	16.8503	population ringing recovery data, sampled as breeding bird (EURING 4)
UCM052	blackcap	UCM052	M	Belgium	Meaurain	Meaurain	Javier Pérez-Tris	cont_medlong	med	SW	continent	NextSeq 500	1	MPI-EB	MPI-EB	0.9705	19.0645	population ringing recovery data, sampled as breeding bird (EURING 4)
UCM053	blackcap	UCM053	M	Belgium	St. Waast	St. Waast	Javier Pérez-Tris	cont_medlong	med	SW	continent	NextSeq 500	1	MPI-EB	MPI-EB	0.9721	23.0947	population ringing recovery data, sampled as breeding bird (EURING 4)
UCM061	blackcap	UCM061	M	Belgium	Tete Noire (Foret de Mormal)	Tete Noire (Foret de Mormal)	Javier Pérez-Tris	cont_medlong	med	SW	continent	NextSeq 500	1	MPI-EB	MPI-EB	0.9709	17.8352	population ringing recovery data, sampled as breeding bird (EURING 4)
UCM050	blackcap	NA	M	Belgium	NA	NA	Javier Pérez-Tris	cont_medlong	med	SW	continent	NextSeq 500	1	MPI-EB	MPI-EB	0.9683	10.7015	NA
G01	blackcap	NA	F	Georgia	NA	NA	Zura Javakhishvili	cont_medlong	med	SE	continent	NovaSeq 6000	1	MPI-EB	IKMB	0.9856	34.4004	NA
G02	blackcap	NA	M	Georgia	NA	NA	Zura Javakhishvili	cont_medlong	med	SE	continent	NovaSeq 6000	1	MPI-EB	IKMB	0.973	29.7503	NA
G03	blackcap	NA	M	Georgia	NA	NA	Zura Javakhishvili	cont_medlong	med	SE	continent	NovaSeq 6000	1	MPI-EB	IKMB	0.9737	41.7834	NA
G04	blackcap	NA	M	Georgia	NA	NA	Zura Javakhishvili	cont_medlong	med	SE	continent	NovaSeq 6000	1	MPI-EB	IKMB	0.9738	41.0065	NA
G05	blackcap	NA	M	Georgia	NA	NA	Zura Javakhishvili	cont_medlong	med	SE	continent	NovaSeq 6000	1	MPI-EB	IKMB	0.9739	44.6419	NA
G06	blackcap	NA	M	Georgia	NA	NA	Zura Javakhishvili	cont_medlong	med	SE	continent	NovaSeq 6000	1	MPI-EB	IKMB	0.9742	53.6832	NA
O065107	blackcap	NA	M	Georgia	NA	NA	Zura Javakhishvili	cont_medlong	med	SE	continent	NovaSeq 6000	1	MPI-EB	IKMB	0.9737	42.8452	NA
O065108	blackcap	NA	F	Georgia	NA	NA	Zura Javakhishvili	cont_medlong	med	SE	continent	NovaSeq 6000	1	MPI-EB	IKMB	0.9851	35.0734	NA
O065109	blackcap	NA	M	Georgia	NA	NA	Zura Javakhishvili	cont_medlong	med	SE	continent	NovaSeq 6000	1	MPI-EB	IKMB	0.9737	39.3597	NA
O065117	blackcap	NA	F	Georgia	NA	NA	Zura Javakhishvili	cont_medlong	med	SE	continent	NovaSeq 6000	1	MPI-EB	IKMB	0.9862	43.8172	NA
O065118	blackcap	NA	F	Georgia	NA	NA	Zura Javakhishvili	cont_medlong	med	SE	continent	NovaSeq 6000	1	MPI-EB	IKMB	0.9861	45.3784	NA
O065119	blackcap	NA	M	Georgia	NA	NA	Zura Javakhishvili	cont_medlong	med	SE	continent	NovaSeq 6000	1	MPI-EB	IKMB	0.9738	39.5886	NA
C1E2662	blackcap	9029	M	Germany	Mooswald	Freiburg; Mooswald (breeding)	Gernot Segelbacher	cont_medlong	med	NW	continent	NextSeq 500	1	MPI-EB	MPI-EB	0.9709	22.5645	isotope data, morphometrics, ringing recovery data record
C1E2663	blackcap	9030	M	Germany	Mooswald	Freiburg; Mooswald (breeding)	Gernot Segelbacher	cont_medlong	med	NW	continent	NextSeq 500	1	MPI-EB	MPI-EB	0.9712	19.8582	isotope data, morphometrics, ringing recovery data record
C1E2666	blackcap	9033	M	Germany	Mooswald	Freiburg; Mooswald (breeding)	Gernot Segelbacher	cont_medlong	med	NW	continent	NextSeq 500	1	MPI-EB	MPI-EB	0.9711	25.1984	isotope data, morphometrics, ringing recovery data record
C1E2667	blackcap	9034	M	Germany	Mooswald	Freiburg; Mooswald (breeding)	Gernot Segelbacher	cont_medlong	med	NW	continent	NextSeq 500	1	MPI-EB	MPI-EB	0.9704	22.915	isotope data, morphometrics, ringing recovery data record
C1E2673	blackcap	9042	M	Germany	Mooswald	Freiburg; Mooswald (breeding)	Gernot Segelbacher	cont_medlong	med	NW	continent	NextSeq 500	1	MPI-EB	MPI-EB	0.9706	20.8406	isotope data, morphometrics, ringing recovery data record
C1E2707	blackcap	9073	M	Germany	Mooswald	Freiburg; Mooswald	Gernot Segelbacher	cont_medlong	med	SW	continent	NextSeq 500	1	MPI-EB	MPI-EB	0.9713	23.0298	isotope data, morphometrics, ringing recovery data record
C1E2712	blackcap	9078	M	Germany	Mooswald	Freiburg; Mooswald (breeding)	Gernot Segelbacher	cont_medlong	med	NW	continent	NextSeq 500	1	MPI-EB	MPI-EB	0.9715	29.4502	isotope data, morphometrics, ringing recovery data record
C1E2740	blackcap	9106	M	Germany	Mooswald	Freiburg; Mooswald	Gernot Segelbacher	cont_medlong	med	SW	continent	NextSeq 500	1	MPI-EB	MPI-EB	0.9693	21.8502	isotope data, morphometrics, ringing recovery data record
C1E2757	blackcap	9123	M	Germany	Mooswald	Freiburg; Mooswald	Gernot Segelbacher	cont_medlong	med	SW	continent	NextSeq 500	1	MPI-EB	MPI-EB	0.9716	26.0345	isotope data, morphometrics, ringing recovery data record
C1E2764	blackcap	9130	M	Germany	Mooswald	Freiburg; Mooswald	Gernot Segelbacher	cont_medlong	med	SW	continent	NextSeq 500	1	MPI-EB	MPI-EB	0.9761	119.911	isotope data, morphometrics, ringing recovery data record
C1E2772	blackcap	9138	M	Germany	Mooswald	Freiburg; Mooswald	Gernot Segelbacher	cont_medlong	med	SW	continent	NextSeq 500	1	MPI-EB	MPI-EB	0.9704	19.7964	isotope data, morphometrics, ringing recovery data record
C1E2800	blackcap	9194	M	Germany	Mooswald	Freiburg; Mooswald	Gernot Segelbacher	cont_medlong	med	SW	continent	NextSeq 500	1	MPI-EB	MPI-EB	0.9699	19.6853	isotope data, morphometrics, ringing recovery data record
C1L6207	blackcap	9201	M	Germany	Mooswald	Freiburg; Mooswald (breeding)	Gernot Segelbacher	cont_medlong	med	NW	continent	NextSeq 500	1	MPI-EB	MPI-EB	0.9714	26.124	isotope data, morphometrics, ringing recovery data record
C1L6246	blackcap	9239	M	Germany	Mooswald	Freiburg; Mooswald (breeding)	Gernot Segelbacher	cont_medlong	med	NW	continent	NextSeq 500	1	MPI-EB	MPI-EB	0.9716	24.5585	isotope data, morphometrics, ringing recovery data record
C1L6251	blackcap	9244	M	Germany	Mooswald	Freiburg; Mooswald	Gernot Segelbacher	cont_medlong	med	SW	continent	NextSeq 500	1	MPI-EB	MPI-EB	0.9718	25.2776	isotope data, morphometrics, ringing recovery data record
C2L6168	blackcap	9175	M	Germany	Mooswald	Freiburg; Mooswald (breeding)	Gernot Segelbacher	cont_medlong	med	NW	continent	NextSeq 500	1	MPI-EB	MPI-EB	0.9699	16.9464	isotope data, morphometrics, ringing recovery data record
C2T9517	blackcap	9176	M	Germany	Mooswald	Freiburg; Mooswald	Gernot Segelbacher	cont_medlong	med	SW	continent	NextSeq 500	1	MPI-EB	MPI-EB	0.9709	21.7842	isotope data, morphometrics, ringing recovery data record
C2T9544	blackcap	9167	M	Germany	Mooswald	Freiburg; Mooswald	Gernot Segelbacher	cont_medlong	med	SW	continent	NextSeq 500	1	MPI-EB	MPI-EB	0.9711	21.9929	isotope data, morphometrics, ringing recovery data record
C2T9653	blackcap	9179	M	Germany	Mooswald	Freiburg; Mooswald	Gernot Segelbacher	cont_medlong	med	SW	continent	NextSeq 500	1	MPI-EB	MPI-EB	0.9714	24.9362	isotope data, morphometrics, ringing recovery data record
UCM012	blackcap	UCM012	M	Germany	Radolfzell, Baden-WÌ_rttemberg	Radolfzell, Baden-WÌ_rttemberg	Javier Pérez-Tris	cont_medlong	med	SW	continent	NextSeq 500	1	MPI-EB	MPI-EB	0.9705	18.1033	population ringing recovery data, sampled as breeding bird (EURING 4)
UCM014	blackcap	UCM014	M	Germany	Radolfzell, Baden-WÌ_rttemberg	Radolfzell, Baden-WÌ_rttemberg	Javier Pérez-Tris	cont_medlong	med	SW	continent	NextSeq 500	1	MPI-EB	MPI-EB	0.9712	18.3029	population ringing recovery data, sampled as breeding bird (EURING 4)
UCM016	blackcap	UCM016	M	Germany	Radolfzell, Baden-WÌ_rttemberg	Radolfzell, Baden-WÌ_rttemberg	Javier Pérez-Tris	cont_medlong	med	SW	continent	NextSeq 500	1	MPI-EB	MPI-EB	0.9712	17.5877	population ringing recovery data, sampled as breeding bird (EURING 4)
UCM017	blackcap	UCM017	M	Germany	Radolfzell, Baden-WÌ_rttemberg	Radolfzell, Baden-WÌ_rttemberg	Javier Pérez-Tris	cont_medlong	med	SW	continent	NextSeq 500	2	MPI-EB	MPI-EB	0.973	32.7313	population ringing recovery data, sampled as breeding bird (EURING 4)
UCM018	blackcap	UCM018	M	Germany	Radolfzell, Baden-WÌ_rttemberg	Radolfzell, Baden-WÌ_rttemberg	Javier Pérez-Tris	cont_medlong	med	SW	continent	NextSeq 500	1	MPI-EB	MPI-EB	0.972	23.8701	population ringing recovery data, sampled as breeding bird (EURING 4)
DU07	blackcap	NA	M	Ireland	Dublin	NA	Stuart Bearhop	cont_medlong	med	NW	continent	NextSeq 500	1	MPI-EB	MPI-EB	0.9705	12.8591	NA
DU08	blackcap	DU08	F	Ireland	Dublin	Dublin (wintering)	Stuart Bearhop	cont_medlong	med	NW	continent	NextSeq 500	1	MPI-EB	MPI-EB	0.9836	17.8782	birds sampled on their UK wintering grounds
KZ96082	blackcap	9357	M	Poland	Bialowieza	Bialowieza	Gernot Segelbacher	cont_medlong	med	SE	continent	NextSeq 500	1	MPI-EB	MPI-EB	0.9698	21.7424	isotope data, morphometrics, ringing recovery data record
KZ97910	blackcap	9350	M	Poland	Bialowieza	Bialowieza	Gernot Segelbacher	cont_medlong	med	SE	continent	NextSeq 500	1	MPI-EB	MPI-EB	0.9714	26.6104	isotope data, morphometrics, ringing recovery data record
KZ97953	blackcap	9380	M	Poland	Bialowieza	Bialowieza	Gernot Segelbacher	cont_medlong	med	SE	continent	NextSeq 500	1	MPI-EB	MPI-EB	0.9713	24.5741	isotope data, morphometrics, ringing recovery data record
KZ97957	blackcap	9384	M	Poland	Bialowieza	Bialowieza	Gernot Segelbacher	cont_medlong	med	SE	continent	NextSeq 500	1	MPI-EB	MPI-EB	0.9707	19.1592	isotope data, morphometrics, ringing recovery data record
20116265	blackcap	20116265	M	Sweden	Akersberga, Stockholm (on migration)	Akersberga, Stockholm (on migration)	Thord Fransson	cont_medlong	long	SE	continent	NextSeq 500	1	MPI-EB	MPI-EB	0.9691	14.8623	sampled during autumn migration, long distance migrants selected based on long wings
1EV58499	blackcap	20166912	M	Sweden	Ìãlviken, NynÌ_shamm (on migration)	Ìãlviken, NynÌ_shamm (on migration)	Thord Fransson	cont_medlong	long	SE	continent	NextSeq 500	1	MPI-EB	MPI-EB	0.97	17.1215	sampled during autumn migration, long distance migrants selected based on long wings
XH28921	blackcap	20116312	M	Sweden	Leksand, Dalarna (on migration)	Leksand, Dalarna (on migration)	Thord Fransson	cont_medlong	long	SE	continent	NextSeq 500	1	MPI-EB	MPI-EB	0.9681	12.9893	sampled during autumn migration, long distance migrants selected based on long wings
UCM046	blackcap	UCM046	M	Sweden	Lund, Krankesjon	Lund, Krankesjon	Javier Pérez-Tris	cont_medlong	long	SE	continent	NextSeq 500	1	MPI-EB	MPI-EB	0.968	11.5933	population ringing recovery data, sampled as breeding bird (EURING 4)
UCM048	blackcap	UCM048	M	Sweden	Lund, Krankesjon	Lund, Krankesjon	Javier Pérez-Tris	cont_medlong	long	SE	continent	NextSeq 500	1	MPI-EB	MPI-EB	0.9709	21.464	population ringing recovery data, sampled as breeding bird (EURING 4)
UCM049	blackcap	UCM049	M	Sweden	Lund, Krankesjon	Lund, Krankesjon	Javier Pérez-Tris	cont_medlong	long	SE	continent	NextSeq 500	1	MPI-EB	MPI-EB	0.9707	20.1995	population ringing recovery data, sampled as breeding bird (EURING 4)
1EV72729	blackcap	20166913	M	Sweden	Tovetorp (on migration)	Tovetorp (on migration)	Thord Fransson	cont_medlong	long	SE	continent	NextSeq 500	1	MPI-EB	MPI-EB	0.97	17.3899	sampled during autumn migration, long distance migrants selected based on long wings
1EV72731	blackcap	20166915	M	Sweden	Tovetorp (on migration)	Tovetorp (on migration)	Thord Fransson	cont_medlong	long	SE	continent	NextSeq 500	1	MPI-EB	MPI-EB	0.9691	15.8476	sampled during autumn migration, long distance migrants selected based on long wings
EN08	blackcap	EN08	M	UK	Berrow	Brean (wintering)	Stuart Bearhop	cont_medlong	med	NW	continent	NextSeq 500	1	MPI-EB	MPI-EB	0.9731	25.3034	birds sampled on their UK wintering grounds
BRN05	blackcap	BRN05	F	UK	Berrow and Brean	Brean (wintering)	Stuart Bearhop	cont_medlong	med	NW	continent	NextSeq 500	1	MPI-EB	MPI-EB	0.9835	15.4685	birds sampled on their UK wintering grounds
BRN10	blackcap	BRN10	M	UK	Berrow and Brean	Brean (wintering)	Stuart Bearhop	cont_medlong	med	NW	continent	NextSeq 500	1	MPI-EB	MPI-EB	0.9728	24.0908	birds sampled on their UK wintering grounds
EN01	blackcap	EN01	M	UK	Chalfont St Peter	Plymouth (wintering)	Stuart Bearhop	cont_medlong	med	NW	continent	NextSeq 500	1	MPI-EB	MPI-EB	0.9727	25.6975	birds sampled on their UK wintering grounds
bcUK1	blackcap	bcUK	F	UK	Oxford	Oxford (wintering)	Chris Perrins	cont_medlong	med	NW	continent	NextSeq 500	1	MPI-EB	MPI-EB	0.9837	17.6494	birds sampled on their UK wintering grounds
1204	blackcap	1204	M	Morocco	Asni	Asni	Juan Carlos Illera	cont_resident	resident	resident	continent	NextSeq 500	1	MPI-EB	MPI-EB	0.9721	31.7149	sampled as breeding bird (EURING 4)
1206	blackcap	1206	M	Morocco	Asni	Asni	Juan Carlos Illera	cont_resident	resident	resident	continent	NextSeq 500	1	MPI-EB	MPI-EB	0.9707	20.6001	sampled as breeding bird (EURING 4)
1219	blackcap	1219	M	Morocco	Asni	Asni	Juan Carlos Illera	cont_resident	resident	resident	continent	NextSeq 500	1	MPI-EB	MPI-EB	0.9706	21.4819	sampled as breeding bird (EURING 4)
UCM143	blackcap	UCM143	M	Spain	Cazalla de la Sierra	Cazalla de la Sierra	Javier Pérez-Tris	cont_resident	resident	resident	continent	NextSeq 500	1	MPI-EB	MPI-EB	0.9721	25.4281	ringing recovery data and discriminant functions based on morphology
UCM145	blackcap	UCM145	M	Spain	Cazalla de la Sierra	Cazalla de la Sierra	Javier Pérez-Tris	cont_resident	resident	resident	continent	NextSeq 500	1	MPI-EB	MPI-EB	0.9704	21.143	ringing recovery data and discriminant functions based on morphology
UCM148	blackcap	UCM148	M	Spain	Cazalla de la Sierra	Cazalla de la Sierra	Javier Pérez-Tris	cont_resident	resident	resident	continent	NextSeq 500	1	MPI-EB	MPI-EB	0.9709	20.203	ringing recovery data and discriminant functions based on morphology
UCM149	blackcap	UCM149	M	Spain	Cazalla de la Sierra	Cazalla de la Sierra	Javier Pérez-Tris	cont_resident	resident	resident	continent	NextSeq 500	1	MPI-EB	MPI-EB	0.9719	25.4486	ringing recovery data and discriminant functions based on morphology
UCM150	blackcap	UCM150	M	Spain	Cazalla de la Sierra	Cazalla de la Sierra	Javier Pérez-Tris	cont_resident	resident	resident	continent	NextSeq 500	1	MPI-EB	MPI-EB	0.9719	21.6181	ringing recovery data and discriminant functions based on morphology
UCM151	blackcap	UCM151	M	Spain	Cazalla de la Sierra	Cazalla de la Sierra	Javier Pérez-Tris	cont_resident	resident	resident	continent	NextSeq 500	1	MPI-EB	MPI-EB	0.9713	24.453	ringing recovery data and discriminant functions based on morphology
UCM153	blackcap	UCM153	M	Spain	Cazalla de la Sierra	Cazalla de la Sierra	Javier Pérez-Tris	cont_resident	resident	resident	continent	NextSeq 500	1	MPI-EB	MPI-EB	0.9717	23.7905	ringing recovery data and discriminant functions based on morphology
UCM154	blackcap	UCM154	M	Spain	Cazalla de la Sierra	Cazalla de la Sierra	Javier Pérez-Tris	cont_resident	resident	resident	continent	NextSeq 500	1	MPI-EB	MPI-EB	0.9715	23.2557	ringing recovery data and discriminant functions based on morphology
UCM155	blackcap	UCM155	M	Spain	Cazalla de la Sierra	Cazalla de la Sierra	Javier Pérez-Tris	cont_resident	resident	resident	continent	NextSeq 500	1	MPI-EB	MPI-EB	0.9716	24.3063	ringing recovery data and discriminant functions based on morphology
UCM160	blackcap	UCM160	M	Spain	Cazalla de la Sierra	Cazalla de la Sierra	Javier Pérez-Tris	cont_resident	resident	resident	continent	NextSeq 500	1	MPI-EB	MPI-EB	0.9711	21.6624	ringing recovery data and discriminant functions based on morphology
UCM064	blackcap	UCM064	M	UK	Gibraltar	Gibraltar	Javier Pérez-Tris	cont_resident	resident	resident	continent	NextSeq 500	1	MPI-EB	MPI-EB	0.9702	17.3078	ringing recovery data and discriminant functions based on morphology
UCM066	blackcap	UCM066	M	UK	Gibraltar	Gibraltar	Javier Pérez-Tris	cont_resident	resident	resident	continent	NextSeq 500	1	MPI-EB	MPI-EB	0.9705	25.0036	ringing recovery data and discriminant functions based on morphology
UCM067	blackcap	UCM067	M	UK	Gibraltar	Gibraltar	Javier Pérez-Tris	cont_resident	resident	resident	continent	NextSeq 500	1	MPI-EB	MPI-EB	0.9698	15.3377	ringing recovery data and discriminant functions based on morphology
UCM071	blackcap	UCM071	M	UK	Gibraltar	Gibraltar	Javier Pérez-Tris	cont_resident	resident	resident	continent	NextSeq 500	1	MPI-EB	MPI-EB	0.9706	17.6717	ringing recovery data and discriminant functions based on morphology
UCM075	blackcap	UCM075	M	UK	Gibraltar	Gibraltar	Javier Pérez-Tris	cont_resident	resident	resident	continent	NextSeq 500	1	MPI-EB	MPI-EB	0.9715	22.4432	ringing recovery data and discriminant functions based on morphology
UCM076	blackcap	UCM076	M	UK	Gibraltar	Gibraltar	Javier Pérez-Tris	cont_resident	resident	resident	continent	NextSeq 500	1	MPI-EB	MPI-EB	0.9711	22.3966	ringing recovery data and discriminant functions based on morphology
UCM077	blackcap	UCM077	M	UK	Gibraltar	Gibraltar	Javier Pérez-Tris	cont_resident	resident	resident	continent	NextSeq 500	1	MPI-EB	MPI-EB	0.9691	17.8898	ringing recovery data and discriminant functions based on morphology
UCM081	blackcap	UCM081	M	UK	Gibraltar	Gibraltar	Javier Pérez-Tris	cont_resident	resident	resident	continent	NextSeq 500	1	MPI-EB	MPI-EB	0.9714	18.853	ringing recovery data and discriminant functions based on morphology
UCM083	blackcap	UCM083	M	UK	Gibraltar	Gibraltar	Javier Pérez-Tris	cont_resident	resident	resident	continent	NextSeq 500	2	MPI-EB	MPI-EB	0.9729	32.6633	ringing recovery data and discriminant functions based on morphology
UCM084	blackcap	UCM084	M	UK	Gibraltar	Gibraltar	Javier Pérez-Tris	cont_resident	resident	resident	continent	NextSeq 500	1	MPI-EB	MPI-EB	0.9711	20.0149	ringing recovery data and discriminant functions based on morphology
UCM094	blackcap	UCM094	M	Spain	Álava	Álava	Javier Pérez-Tris	cont_short	short	SW	continent	NextSeq 500	1	MPI-EB	MPI-EB	0.9716	25.3948	migrants as breeding sites have no birds during winte, ringing recoveries point to winterint sites in southern Spain
UCM095	blackcap	UCM095	M	Spain	Álava	Álava	Javier Pérez-Tris	cont_short	short	SW	continent	NextSeq 500	1	MPI-EB	MPI-EB	0.9706	23.7099	migrants as breeding sites have no birds during winte, ringing recoveries point to winterint sites in southern Spain
UCM096	blackcap	UCM096	M	Spain	Álava	Álava	Javier Pérez-Tris	cont_short	short	SW	continent	NextSeq 500	1	MPI-EB	MPI-EB	0.9707	19.1364	migrants as breeding sites have no birds during winte, ringing recoveries point to winterint sites in southern Spain
UCM097	blackcap	UCM097	M	Spain	Álava	Álava	Javier Pérez-Tris	cont_short	short	SW	continent	NextSeq 500	1	MPI-EB	MPI-EB	0.9706	13.816	migrants as breeding sites have no birds during winte, ringing recoveries point to winterint sites in southern Spain
UCM099	blackcap	UCM099	M	Spain	Guadarrama	Álava	Javier Pérez-Tris	cont_short	short	SW	continent	NextSeq 500	1	MPI-EB	MPI-EB	0.9701	17.5699	migrants as breeding sites have no birds during winte, ringing recoveries point to winterint sites in southern Spain
UCM114	blackcap	UCM114	M	Spain	Guadarrama	Guadarrama	Javier Pérez-Tris	cont_short	short	SW	continent	NextSeq 500	1	MPI-EB	MPI-EB	0.969	15.212	migrants as breeding sites have no birds during winte, ringing recoveries point to winterint sites in southern Spain
UCM117	blackcap	UCM117	M	Spain	Guadarrama	Guadarrama	Javier Pérez-Tris	cont_short	short	SW	continent	NextSeq 500	1	MPI-EB	MPI-EB	0.9686	13.6827	migrants as breeding sites have no birds during winte, ringing recoveries point to winterint sites in southern Spain
UCM123	blackcap	UCM123	M	Spain	Guadarrama	Guadarrama	Javier Pérez-Tris	cont_short	short	SW	continent	NextSeq 500	1	MPI-EB	MPI-EB	0.9691	13.9384	migrants as breeding sites have no birds during winte, ringing recoveries point to winterint sites in southern Spain
UCM137	blackcap	UCM137	M	Spain	Guadarrama	Guadarrama	Javier Pérez-Tris	cont_short	short	SW	continent	NextSeq 500	1	MPI-EB	MPI-EB	0.9715	21.2427	migrants as breeding sites have no birds during winte, ringing recoveries point to winterint sites in southern Spain
UCM139	blackcap	UCM139	M	Spain	Guadarrama	Guadarrama	Javier Pérez-Tris	cont_short	short	SW	continent	NextSeq 500	2	MPI-EB	MPI-EB	0.9721	25.7205	migrants as breeding sites have no birds during winte, ringing recoveries point to winterint sites in southern Spain
UCM140	blackcap	NA	M	Spain	Guadarrama	NA	Javier Pérez-Tris	cont_short	short	SW	continent	NextSeq 500	1	MPI-EB	MPI-EB	0.9696	11.6394	NA
A251010	blackcap	NA	M	Crete	NA	NA	Thord Fransson	Crete_resident	resident	resident	island	HiSeq 4000	1	MPI-EB	IKMB	0.9671	11.0082	NA
A251015	blackcap	NA	M	Crete	NA	NA	Thord Fransson	Crete_resident	resident	resident	island	HiSeq 4000	1	MPI-EB	IKMB	0.9708	13.526	NA
A275966	blackcap	NA	M	Crete	NA	NA	Thord Fransson	Crete_resident	resident	resident	island	HiSeq 4000	1	MPI-EB	IKMB	0.9717	17.6512	NA
A275970	blackcap	NA	M	Crete	NA	NA	Thord Fransson	Crete_resident	resident	resident	island	HiSeq 4000	1	MPI-EB	IKMB	0.9717	16.2228	NA
A275971	blackcap	NA	M	Crete	NA	NA	Thord Fransson	Crete_resident	resident	resident	island	HiSeq 4000	1	MPI-EB	IKMB	0.9719	18.3948	NA
A275982	blackcap	NA	M	Crete	NA	NA	Thord Fransson	Crete_resident	resident	resident	island	HiSeq 4000	1	MPI-EB	IKMB	0.9713	15.4391	NA
A275983	blackcap	NA	M	Crete	NA	NA	Thord Fransson	Crete_resident	resident	resident	island	HiSeq 4000	1	MPI-EB	IKMB	0.9713	17.7363	NA
A275991	blackcap	NA	M	Crete	NA	NA	Thord Fransson	Crete_resident	resident	resident	island	HiSeq 4000	1	MPI-EB	IKMB	0.971	14.4803	NA
A275994	blackcap	NA	M	Crete	NA	NA	Thord Fransson	Crete_resident	resident	resident	island	HiSeq 4000	1	MPI-EB	IKMB	0.9698	13.6586	NA
MADE73	blackcap	NA	F	Madeira	NA	NA	Javier Pérez-Tris	Madeira_resident	resident	resident	island	NextSeq 500	2	MPI-EB	MPI-EB	0.9845	39.0776	NA
SC445	blackcap	NA	F	Madeira	NA	NA	Juan Carlos Illera	Madeira_resident	resident	resident	island	NextSeq 500	1	MPI-EB	MPI-EB	0.9733	8.0855	NA
SC446	blackcap	NA	F	Madeira	NA	NA	Juan Carlos Illera	Madeira_resident	resident	resident	island	NextSeq 500	1	MPI-EB	MPI-EB	0.9723	7.7797	NA
UCM169	blackcap	NA	M	Madeira	NA	NA	Javier Pérez-Tris	Madeira_resident	resident	resident	island	HiSeq 4000	1	MPI-EB	IKMB	0.9715	17.0374	NA
UCM170	blackcap	NA	M	Madeira	NA	NA	Javier Pérez-Tris	Madeira_resident	resident	resident	island	HiSeq 4000	1	MPI-EB	IKMB	0.9721	18.4635	NA
UCM171	blackcap	NA	M	Madeira	NA	NA	Javier Pérez-Tris	Madeira_resident	resident	resident	island	HiSeq 4000	1	MPI-EB	IKMB	0.9715	15.9577	NA
UCM172	blackcap	NA	M	Madeira	NA	NA	Javier Pérez-Tris	Madeira_resident	resident	resident	island	HiSeq 4000	1	MPI-EB	IKMB	0.9715	16.6729	NA
UCM174	blackcap	NA	M	Madeira	NA	NA	Javier Pérez-Tris	Madeira_resident	resident	resident	island	HiSeq 4000	1	MPI-EB	IKMB	0.9706	17.5622	NA
UCM175	blackcap	NA	M	Madeira	NA	NA	Javier Pérez-Tris	Madeira_resident	resident	resident	island	HiSeq 4000	1	MPI-EB	IKMB	0.9711	15.1406	NA
UCM179	blackcap	NA	M	Madeira	NA	NA	Javier Pérez-Tris	Madeira_resident	resident	resident	island	HiSeq 4000	1	MPI-EB	IKMB	0.9715	16.4384	NA
UCM183	blackcap	NA	M	Madeira	NA	NA	Javier Pérez-Tris	Madeira_resident	resident	resident	island	HiSeq 4000	1	MPI-EB	IKMB	0.9714	15.1349	NA
UCM189	blackcap	NA	M	Madeira	NA	NA	Javier Pérez-Tris	Madeira_resident	resident	resident	island	HiSeq 4000	1	MPI-EB	IKMB	0.9721	19.285	NA
UCM191	blackcap	NA	M	Madeira	NA	NA	Javier Pérez-Tris	Madeira_resident	resident	resident	island	HiSeq 4000	1	MPI-EB	IKMB	0.972	19.2825	NA
UCM348	blackcap	NA	M	Mallorca	NA	NA	Javier Pérez-Tris	Mallorca_resident	resident	resident	island	HiSeq 4000	1	MPI-EB	IKMB	0.971	15.2192	NA
UCM350	blackcap	NA	M	Mallorca	NA	NA	Javier Pérez-Tris	Mallorca_resident	resident	resident	island	HiSeq 4000	1	MPI-EB	IKMB	0.9711	14.4413	NA
UCM351	blackcap	NA	M	Mallorca	NA	NA	Javier Pérez-Tris	Mallorca_resident	resident	resident	island	HiSeq 4000	1	MPI-EB	IKMB	0.9707	13.957	NA
UCM353	blackcap	NA	M	Mallorca	NA	NA	Javier Pérez-Tris	Mallorca_resident	resident	resident	island	HiSeq 4000	1	MPI-EB	IKMB	0.9683	9.8619	NA
UCM354	blackcap	NA	M	Mallorca	NA	NA	Javier Pérez-Tris	Mallorca_resident	resident	resident	island	HiSeq 4000	1	MPI-EB	IKMB	0.9703	13.3653	NA
UCM356	blackcap	NA	M	Mallorca	NA	NA	Javier Pérez-Tris	Mallorca_resident	resident	resident	island	HiSeq 4000	1	MPI-EB	IKMB	0.9702	12.0633	NA
UCM359	blackcap	NA	M	Mallorca	NA	NA	Javier Pérez-Tris	Mallorca_resident	resident	resident	island	HiSeq 4000	1	MPI-EB	IKMB	0.9705	13.6744	NA
UCM360	blackcap	NA	F	Mallorca	NA	NA	Javier Pérez-Tris	Mallorca_resident	resident	resident	island	HiSeq 4000	1	MPI-EB	IKMB	0.9815	11.94	NA
UCM363	blackcap	NA	M	Mallorca	NA	NA	Javier Pérez-Tris	Mallorca_resident	resident	resident	island	HiSeq 4000	1	MPI-EB	IKMB	0.9716	17.5082	NA
UCM366	blackcap	NA	M	Mallorca	NA	NA	Javier Pérez-Tris	Mallorca_resident	resident	resident	island	HiSeq 4000	1	MPI-EB	IKMB	0.9691	13.8353	NA
SylBor03	garden warbler	GW03	NA	Spain	Barrundia (VI)	Barrundia (VI)	NA	outgroup	outgroup	outgroup	continent	NextSeq 500	1	MPI-EB	MPI-EB	0.9583	26.7431	sampled as breeding bird (EURING 4)
SylBor07	garden warbler	GW07	NA	Spain	Jaca (HU)	Jaca (HU)	NA	outgroup	outgroup	outgroup	continent	NextSeq 500	1	MPI-EB	MPI-EB	0.9571	21.5148	sampled as breeding bird (EURING 4)
SylBor09	garden warbler	GW09	NA	Spain	Jaca (HU)	Jaca (HU)	NA	outgroup	outgroup	outgroup	continent	NextSeq 500	1	MPI-EB	MPI-EB	0.9573	20.6016	sampled as breeding bird (EURING 4)
SylBor01	garden warbler	GW01	NA	Spain	Pradoluengo (BU)	Pradoluengo (BU)	NA	outgroup	outgroup	outgroup	continent	NextSeq 500	1	MPI-EB	MPI-EB	0.9581	26.3176	sampled as breeding bird (EURING 4)
SylBor04	garden warbler	GW04	NA	Spain	Vilar de Barrio (OR)	Vilar de Barrio (OR)	NA	outgroup	outgroup	outgroup	continent	NextSeq 500	1	MPI-EB	MPI-EB	0.9658	24.6645	sampled as breeding bird (EURING 4)
SylAby4088	hill babbler	4088	NA	Kenya	Aberdare Mts	Aberdare Mts	NA	outgroup	outgroup	outgroup	continent	NextSeq 500	1	MPI-EB	MPI-EB	0.9587	23.9773	sampled as breeding bird (EURING 4)
SylAby4089	hill babbler	4089	NA	Kenya	Aberdare Mts	Aberdare Mts	NA	outgroup	outgroup	outgroup	continent	NextSeq 500	1	MPI-EB	MPI-EB	0.9588	27.2642	sampled as breeding bird (EURING 4)
SylAby4090	hill babbler	4090	NA	Kenya	Udzungwa Forest	Udzungwa Forest	NA	outgroup	outgroup	outgroup	continent	NextSeq 500	1	MPI-EB	MPI-EB	0.9586	22.5394	sampled as breeding bird (EURING 4)
